# Boosting biodiversity monitoring using smartphone-driven, rapidly accumulating community-sourced data

**DOI:** 10.1101/2023.09.13.557657

**Authors:** Keisuke Atsumi, Yuusuke Nishida, Masayuki Ushio, Hirotaka Nishi, Takanori Genroku, Shogoro Fujiki

**Affiliations:** Biome Inc., 134 Chudoji Minamimachi, Shimogyo-ku, Kyoto 600-8813, Japan; Department of Ocean Science, The Hong Kong University of Science and Technology, Clear Water Bay, Kowloon, Hong Kong SAR; Hakubi Center, Kyoto University, Yoshida-Honmachi, Sakyo-ku, Kyoto 606-8501, Japan; Center for Ecological Research, Kyoto University, 2-509-3 Hirano, Otsu, Shiga 520-2113, Japan; Toyohashi Museum of Natural History, 1-238 Oana, Oiwa, Toyohashi, Aichi 441-3147, Japan

**Keywords:** Community science, Citizen science, Habitat suitability model, MaxEnt, Big data, Taskforce on Nature-related Financial Disclosures: TNFD, Other Effective area-based Conservation Measures: OECMs, Natural capital

## Abstract

Comprehensive biodiversity data is crucial for ecosystem protection. The ‘*Biome*’ mobile app, launched in Japan, efficiently gathers species observations from the public using species identification algorithms and gamification elements. The app has amassed >6M observations since 2019. Nonetheless, community-sourced data may exhibit spatial and taxonomic biases. Species distribution models (SDMs) estimate species distribution while accommodating such bias. Here, we investigated the quality of *Biome* data and its impact on SDM performance. Species identification accuracy exceeds 95% for birds, reptiles, mammals, and amphibians, but seed plants, mollusks, and fishes scored below 90%. Our SDMs for 132 terrestrial plants and animals across Japan revealed that incorporating *Biome* data into traditional survey data improved accuracy. For endangered species, traditional survey data required >2,000 records for accurate models (Boyce index ≥ 0.9), while blending the two data sources reduced this to around 300. The uniform coverage of urban-natural gradients by *Biome* data, compared to traditional data biased towards natural areas, may explain this improvement. Combining multiple data sources better estimates species distributions, aiding in protected area designation and ecosystem service assessment. Establishing a platform for accumulating community-sourced distribution data will contribute to conserving and monitoring natural ecosystems.
