## Supplementary File 3 for "Boosting biodiversity monitoring using smartphone-driven, rapidly accumulating community-sourced data"

### Sheet: Sheet1
Table S9-1: List of species for constructing species distribution modeling.
Species group	Species name	Conservation status	Used in Main text	Used in S3 analysis	Used in S4 analysis
Seed plant	Abies firma				Used
Seed plant	Acer crataegifolium	Endangered	Used		Used
Seed plant	Acer japonicum	Endangered	Used		Used
Seed plant	Akebia quinata		Used		Used
Seed plant	Arisaema serratum	Endangered			Used
Seed plant	Betula grossa	Endangered			Used
Seed plant	Callicarpa japonica		Used		Used
Seed plant	Carex dimorpholepis	Endangered			Used
Seed plant	Carex kiotensis	Endangered			Used
Seed plant	Carpinus cordata	Endangered			Used
Seed plant	Carpinus laxiflora		Used		Used
Seed plant	Chrysosplenium grayanum	Endangered			Used
Seed plant	Codonopsis lanceolata	Endangered			Used
Seed plant	Commelina communis	Endangered	Used		Used
Seed plant	Cornus controversa			Used	Used
Seed plant	Corydalis incisa		Used		Used
Seed plant	Cryptomeria japonica	Endangered	Used		Used
Seed plant	Cyperus iria				Used
Seed plant	Cyperus microiria				Used
Seed plant	Cyperus sanguinolentus				Used
Seed plant	Deutzia crenata		Used	Used	Used
Seed plant	Digitaria violascens	Endangered			Used
Seed plant	Disporum smilacinum	Endangered			Used
Seed plant	Dumasia truncata				Used
Seed plant	Elsholtzia ciliata	Endangered			Used
Seed plant	Erythronium japonicum	Endangered			Used
Seed plant	Euptelea polyandra	Endangered		Used	Used
Seed plant	Fagus crenata	Endangered	Used		Used
Seed plant	Fimbristylis autumnalis	Endangered			Used
Seed plant	Gamblea innovans	Endangered	Used		Used
Seed plant	Geum japonicum	Endangered			Used
Seed plant	Glyceria ischyroneura				Used
Seed plant	Gynostemma pentaphyllum				Used
Seed plant	Hedera rhombea		Used	Used	Used
Seed plant	Helwingia japonica	Endangered			Used
Seed plant	Hydrangea paniculata	Endangered	Used		Used
Seed plant	Hydrocotyle ramiflora				Used
Seed plant	Iris japonica		Used		Used
Seed plant	Kummerowia striata				Used
Seed plant	Lamium amplexicaule		Used		Used
Seed plant	Ligustrum obtusifolium				Used
Seed plant	Lindera obtusiloba	Endangered	Used		Used
Seed plant	Lindera praecox	Endangered			Used
Seed plant	Luzula capitata	Endangered			Used
Seed plant	Machilus thunbergii		Used		Used
Seed plant	Mallotus japonicus		Used		Used
Seed plant	Miscanthus tinctorius	Endangered			Used
Seed plant	Nandina domestica		Used		Used
Seed plant	Neolitsea sericea	Endangered	Used		Used
Seed plant	Nuttallanthus canadensis				Used
Seed plant	Oxalis corniculata		Used		Used
Seed plant	Persicaria muricata				Used
Seed plant	Persicaria perfoliata				Used
Seed plant	Persicaria thunbergii	Endangered	Used		Used
Seed plant	Poa annua				Used
Seed plant	Polypogon fugax	Endangered			Used
Seed plant	Quercus serrata		Used		Used
Seed plant	Rhododendron macrosepalum		Used	Used	Used
Seed plant	Setaria faberi				Used
Seed plant	Setaria pumila				Used
Seed plant	Stellaria neglecta				Used
Seed plant	Styrax japonicus		Used		Used
Seed plant	Styrax obassia	Endangered			Used
Seed plant	Symplocos sawafutagi				Used
Seed plant	Torreya nucifera		Used	Used	Used
Seed plant	Viola kusanoana	Endangered			Used
Seed plant	Viola mandshurica	Endangered			Used
Seed plant	Acer palmatum	Endangered	Used
Seed plant	Acer pictum	Endangered	Used
Seed plant	Acer rufinerve		Used
Seed plant	Acer sieboldianum		Used
Seed plant	Actinidia polygama		Used
Seed plant	Aesculus turbinata	Endangered	Used
Seed plant	Akebia trifoliata		Used
Seed plant	Aucuba japonica	Endangered	Used
Seed plant	Camellia japonica		Used
Seed plant	Camellia sinensis		Used
Seed plant	Cardamine hirsuta		Used
Seed plant	Cardamine scutata	Endangered	Used
Seed plant	Carpinus japonica	Endangered	Used
Seed plant	Castanea crenata		Used	Used
Seed plant	Castanopsis indica		Used
Seed plant	Celtis sinensis		Used
Seed plant	Chamaecyparis obtusa	Endangered	Used
Seed plant	Chrysosplenium japonicum	Endangered	Used
Seed plant	Clethra barbinervis		Used
Seed plant	Cleyera japonica		Used
Seed plant	Clinopodium gracile		Used
Seed plant	Cocculus orbiculatus	Endangered	Used
Seed plant	Digitaria ciliaris		Used
Seed plant	Dioscorea japonica		Used
Seed plant	Fatsia japonica		Used
Seed plant	Hydrangea hirta	Endangered	Used
Seed plant	Ilex pedunculosa		Used
Seed plant	Ilex serrata	Endangered	Used
Seed plant	Illicium anisatum	Endangered	Used
Seed plant	Kerria japonica	Endangered	Used
Seed plant	Lonicera japonica	Endangered	Used	Used
Seed plant	Lysimachia clethroides		Used
Seed plant	Miscanthus sinensis	Endangered	Used
Seed plant	Morus australis		Used
Seed plant	Mosla dianthera	Endangered	Used
Seed plant	Ophiopogon japonicus		Used
Seed plant	Persicaria longiseta		Used
Seed plant	Pertya scandens	Endangered	Used
Seed plant	Pinus densiflora		Used
Seed plant	Quercus crispula	Endangered	Used
Seed plant	Quercus glauca		Used
Seed plant	Quercus mongolica	Endangered	Used
Seed plant	Quercus variabilis		Used	Used
Seed plant	Rosa multiflora	Endangered	Used
Seed plant	Rubus buergeri	Endangered	Used
Seed plant	Rubus hirsutus	Endangered	Used
Seed plant	Smilax china	Endangered	Used	Used
Seed plant	Symplocos paniculata	Endangered	Used
Seed plant	Trifolium dubium		Used
Seed plant	Veronica arvensis		Used
Seed plant	Viburnum dilatatum		Used
Seed plant	Weigela hortensis	Endangered	Used
Seed plant	Wisteria floribunda	Endangered	Used
Seed plant	Zelkova serrata		Used
Seed plant	Acer carpinifolium	Endangered		Used
Seed plant	Acer shirasawanum	Endangered		Used
Seed plant	Agrimonia nipponica			Used
Seed plant	Berberis thunbergii	Endangered		Used
Seed plant	Buckleya lanceolata	Endangered		Used
Seed plant	Clerodendrum trichotomum	Endangered		Used
Seed plant	Fagus japonica	Endangered		Used
Seed plant	Festuca parvigluma	Endangered		Used
Seed plant	Geranium thunbergii			Used
Seed plant	Isodon inflexus	Endangered		Used
Seed plant	Lindernia procumbens			Used
Seed plant	Murdannia keisak			Used
Seed plant	Paspalum thunbergii			Used
Seed plant	Rubus parvifolius			Used
Seed plant	Sonchus oleraceus			Used
Seed plant	Torilis japonica			Used
Insect	Acrida cinerea		Used		Used
Insect	Actias aliena	Endangered	Used		Used
Insect	Cryptotympana facialis		Used	Used	Used
Insect	Eurema mandarina		Used		Used
Insect	Fentonia ocypete			Used	Used
Insect	Graptopsaltria nigrofuscata		Used		Used
Insect	Meimuna opalifera		Used	Used	Used
Insect	Mycalesis francisca	Endangered		Used	Used
Insect	Neope goschkevitschii	Endangered	Used	Used	Used
Insect	Papilio machaon		Used		Used
Insect	Papilio xuthus		Used		Used
Insect	Pieris rapae		Used	Used	Used
Insect	Platypleura kaempferi		Used	Used	Used
Insect	Tanypteryx pryeri	Endangered			Used
Insect	Tenodera sinensis		Used		Used
Insect	Ypthima argus		Used	Used	Used
Insect	Erthesina fullo		Used
Insect	Euconocephalus varius	Endangered	Used
Insect	Hyalessa maculaticollis		Used
Insect	Argynnis paphia	Endangered		Used
Insect	Celastrina argiolus			Used
Insect	Ceriagrion melanurum	Endangered		Used
Insect	Edessena hamada			Used
Insect	Herminia arenosa			Used
Insect	Herminia tarsicrinalis			Used
Insect	Hydrillodes lentalis			Used
Insect	Hydrillodes morosa			Used
Insect	Marumba gaschkewitschii			Used
Insect	Melanitis phedima			Used
Insect	Mycalesis gotama	Endangered		Used
Insect	Papilio helenus			Used
Insect	Papilio maackii			Used
Insect	Parantica sita			Used
Insect	Pheosiopsis cinerea			Used
Insect	Sieboldius albardae			Used
Insect	Tridrepana crocea			Used
Bird	Anas falcata	Endangered	Used	Used	Used
Bird	Ardea alba	Endangered	Used	Used	Used
Bird	Aythya ferina		Used	Used	Used
Bird	Aythya fuligula		Used	Used	Used
Bird	Buteo japonicus	Endangered	Used		Used
Bird	Coccothraustes coccothraustes		Used		Used
Bird	Corvus macrorhynchos	Endangered	Used	Used	Used
Bird	Cuculus poliocephalus	Endangered			Used
Bird	Cyanoptila cyanomelana	Endangered	Used	Used	Used
Bird	Cygnus columbianus	Endangered	Used		Used
Bird	Dendrocopos major	Endangered	Used		Used
Bird	Eophona personata		Used	Used	Used
Bird	Ficedula narcissina	Endangered	Used	Used	Used
Bird	Garrulus glandarius		Used	Used	Used
Bird	Horornis diphone	Endangered	Used		Used
Bird	Lanius bucephalus	Endangered	Used	Used	Used
Bird	Mergus serrator	Endangered	Used		Used
Bird	Parus minor		Used	Used	Used
Bird	Phoenicurus auroreus		Used	Used	Used
Bird	Turdus pallidus		Used	Used	Used
Bird	Vanellus cinereus	Endangered	Used	Used	Used
Bird	Accipiter gentilis	Endangered	Used
Bird	Aix galericulata	Endangered	Used	Used
Bird	Alauda arvensis	Endangered	Used	Used
Bird	Anas acuta		Used	Used
Bird	Anas penelope		Used	Used
Bird	Anthus hodgsoni	Endangered	Used
Bird	Aythya marila		Used	Used
Bird	Cinclus pallasii	Endangered	Used	Used
Bird	Falco peregrinus	Endangered	Used
Bird	Fringilla montifringilla		Used
Bird	Fulica atra	Endangered	Used
Bird	Hirundo rustica		Used
Bird	Larus crassirostris		Used
Bird	Motacilla grandis	Endangered	Used	Used
Bird	Streptopelia orientalis		Used	Used
Bird	Tarsiger cyanurus	Endangered	Used	Used
Bird	Anas formosa	Endangered		Used
Bird	Picus awokera	Endangered		Used
Bird	Turdus cardis	Endangered		Used
Bird	Urosphena squameiceps	Endangered		Used
